# Analysis of Arabidopsis *venosa4-0* supports the role of VENOSA4 in dNTP homeostasis

**DOI:** 10.1101/2023.03.30.534755

**Authors:** Raquel Sarmiento-Mañús, Rebeca González-Bayón, Sara Fontcuberta-Cervera, Matthew A. Hannah, Francisco Javier Álvarez-Martínez, Enrique Barrajón-Catalán, Vicente Micol, Víctor Quesada, María Rosa Ponce, José Luis Micol

**Affiliations:** Instituto de Bioingeniería, Universidad Miguel Hernández, Elche, Spain; Max-Planck-Institut für Molekulare Pflanzenphysiologie, Potsdam, Germany; Instituto de Investigación, Desarrollo e Innovación en Biotecnología Sanitaria de Elche, Universidad Miguel Hernández, Elche, Spain

**Keywords:** dNTP homeostasis, Arabidopsis, *VENOSA4* gene, *ven4-0* mutant, SAMHD1 ortholog

## Abstract

An imbalance in the deoxyribonucleoside triphosphate (dNTP) pool caused by an increase or decrease in the levels of any of the four dNTPs leads to increased DNA mutations, overloading DNA repair mechanisms. The human protein SAMHD1 (Sterile alpha motif and histidine-aspartate domain containing protein 1) functions as a dNTPase to maintain the balance of the dNTP pool, as well as in DNA repair. In eukaryotes, the limiting step in *de novo* dNTP synthesis is catalyzed by RIBONUCLEOTIDE REDUCTASE (RNR), which consists of two R1 and two R2 subunits. In Arabidopsis, RNR1 is encoded by *CRINKLED LEAVES 8* (*CLS8*) and RNR2 by three paralogous genes, including *TSO2* (*TSO MEANING ’UGLY’ IN CHINESE 2*). In plants, the *de novo* biosynthesis of purines occurs within the chloroplast, and DOV1 (DIFFERENTIAL DEVELOPMENT OF VASCULAR ASSOCIATED CELLS 1) catalyzes the first step of this pathway. Here, to explore the role of *VENOSA4* (*VEN4*), the most likely Arabidopsis ortholog of human *SAMHD1*, we studied the *ven4-0* mutant. The mutant leaf phenotype caused by the *ven4-0* point mutation was stronger than those of T-DNA insertional *ven4* mutations. Structural predictions suggested that the E249L amino acid substitution in the mutated VEN4-0 protein rigidifies its 3D structure compared to wild-type VEN4. The morphological phenotypes of the *ven4*, *cls8*, and *dov1* single mutants were similar, and those of the *ven4 tso2* and *ven4 dov1* double mutants were synergistic. The *ven4-0* mutant had reduced levels of four amino acids related to dNTP biosynthesis, including glutamine and glycine, which are precursors in the *de novo* purine biosynthesis pathway. Finally, despite its annotation in some databases, At5g40290, a paralog of *VEN4*, is likely a pseudogene. These observations support the previously proposed role of VEN4 in dNTP metabolism. Our results reveal a high degree of cross-kingdom functional conservation between VEN4 and SAMHD1 in dNTP homeostasis.
