## Supplementary Table S6 for "Analysis of Arabidopsis *venosa4-0* supports the role of VENOSA4 in dNTP homeostasis"

### Sheet: Hoja1
Supplementary Table S6. Metabolite profiling results.
Student's t-test was performed by comparing ven4-0 mutant to the Ler wild type
Metabolites increased in ven4-0 are highlighted in red
Metabolites reduced in ven4-0 are highlighted in blue
				Median metabolite level
Primary Name	Masses	RI	Other possible library hits	Ler	ven4-0	p-value (Student's t-test)	UP	DOWN
Glycine (3TMS)	100;174;248;276;86;147;133;175;176;148	327144	Glycine (3TMS) | Caproic acid, 2-oxo- (1MEOX) (1TMS)	1.63839	0.220006	0.00606696
Erythronic acid-1,4-lactone (2TMS)	189;219;233;247;262;116;147;103;148;131	460345	Tartronic acid (4TMS) | Iminodiacetic acid (2TMS) | Cysteine, seleno-methyl- (2TMS) | Erythronic acid-1,4-lactone (2TMS) | Maleamic acid, N-ethyl- (2TMS) | Aspartic acid (3TMS) | Maleamic acid (2TMS) MP	0.976417	0.83877	0.0335407
Ethanesulfonic acid, 2-mercapto- (2TMS)	90;147;272;273;148;271;91;133;149;132	544660	Galactose, 3,6-anhydro- (1MEOX) (3TMS) | Ethanesulfonic acid, 2-mercapto- (2TMS) | Putrescine, N-acetyl- (3TMS) | Caproic acid, 6-amino- (3TMS) | Coumarine	0.759166	0.352817	0.0147638
Asparagine (3TMS)	116;118;159;188;231;258;147;131;132;100	551719	Asparagine (3TMS) | 2-Piperidinecarboxylic acid (1MEOX) (2TMS) | Ribonic acid-1,4-lactone (3TMS) | Adipic acid, 2-amino- (3TMS) | Acetic acid, 4-hydroxyphenyl- (2TMS) | Aspartic acid (4TMS) | Calystegine A3 (1MEOX) (3TMS)	0.630601	0.234617	0.0180898
Glycerol-3-phosphate (4TMS)	211;299;315;357;359;445;103;147;300;101	576867	Allose (1MEOX) (5TMS) MP | Glycerol-3-phosphate (4TMS) | Phenylpyruvic acid (2TMS) | Quinic acid (5TMS) | Glyceraldehyde-3-phosphate (1MEOX) (3TMS) MP | Kojic acid (2TMS)	1.14068	0.66692	4.62166e-06
Glutamine, DL- (3TMS)	156;203;245;347;362;155;131;157;147;128	599880	Glutamine, DL- (3TMS) | Dihydroxyacetone phosphate (1MEOX) (3TMS) BP | Glucose, 2-amino-2-deoxy- (5TMS) MP | Aconitic acid, trans- (3TMS) | 15-Crown-5 ether | Isocitric acid (4TMS) | Dodecanoic acid, 3-hydroxy- (2TMS) | Galactopyranoside, 1-O-methyl-, beta- (4TMS)	0.683947	0.0904201	0.00215896
Ascorbic acid (4TMS)	117;303;332;449;464;205;147;148;133;149	653212	Hydantoin, 5-(4-hydroxybutyl)- (4TMS) | Ascorbic acid (4TMS) | Tyrosine, meta- (2TMS) | Benzoic acid, 4-amino- (2TMS) | 4-(Methylamino)benzoic acid (1TMS) | Pimelic acid, 2,6-diamino- (4TMS) | Mannosamine, N-acetyl- (4TMS) | Panthenol (3TMS) | Inositol, myo- (6TMS) | Histamine (3TMS) | Cinnamic acid, 3-hydroxy-, trans- (2TMS)	1.09542	0.172532	0.00366451
Glucose-6-phosphate (1MEOX) (6TMS) MP	160;299;357;387;471;147;129;315;388;133	776612	Indole-2-carboxylic acid, 5-hydroxy- (3TMS) | Glucose-6-phosphate (1MEOX) (6TMS) MP	0.952971	0.678494	0.00305521
Sinapic acid, trans- (2TMS)	249;323;338;353;368;339;279;369;89;177	816851	Tetracosane, n- | Sinapic acid, trans- (2TMS) | Tryptophan, D5- (2TMS) | Flavone, 2,3-dihydro- (1MEOX) MP | Flavone, 2,3-dihydro- (1MEOX) BP | Galacturonic acid-1-phosphate (6TMS)	1.42503	1.11095	0.0014149
Galactinol (9TMS)	169;191;204;305;433;129;147;103;217;205	939611	Galactinol (9TMS) | Prostaglandin D2 (1MEOX) (3TMS) BP | Prostaglandin A2 (1MEOX) (2TMS) MP	1.1028	0.709674	0.00472221
Sitosterol, beta- (1TMS)	129;357;396;471;486;95;145;121;107;119	1126600	Guanosine-2',3'-cyclic-monophosphate (4TMS) | Guanosine-3',5'-cyclic-monophosphate (4TMS) | Sitosterol, beta- (1TMS) | Corticosterone (2MEOX) (2TMS) MP	1.09954	0.756356	0.00266318
Valine (2TMS)	100;144;156;218;145;219;146;147;133	274331	Valine (2TMS)	1.03043	0.650451	0.0292221
Alanine, beta- (3TMS)	100;101;160;174;248;290;133;249;175	396480	Alanine, beta- (3TMS) | Norvaline, 3-hydroxy- (3TMS) | Erythrose (1MEOX) (3TMS) BP	0.933171	0.577268	0.0393144
Hexadecanoic acid methyl ester, n-	143;227;270;87;129;185;97;101;171	668720	Histamine, N-omega-acetyl- (2TMS) | Lysine, 5-hydroxy- (5TMS) | Hexadecanoic acid methyl ester, n-	1.06231	1.34359	0.0161315
Indole-3-acetonitrile (1TMS)	129;202;213;228;102;130;229;128;156	721288	Indole-3-acetamide (3TMS) | Indole-3-acetonitrile (1TMS) | Homoserine lactone, N-heptanoyl-	1.26818	0.991791	0.00536762
Homoserine lactone, N-2-oxocaproyl- (1MEOX) BP	100;110;87;126;85;94;111;141;113	747420	Homoserine lactone, N-2-oxocaproyl- (1MEOX) BP	1.06526	1.38001	0.0195671
Eicosanoic acid methyl ester, n-	143;283;326;87;129;97;101;88;85	819620	Dihydrosphingosine (3TMS) MP | Eicosanoic acid methyl ester, n-	1.14005	1.40564	0.0361877
Tetracosanoic acid methyl ester, n-	143;339;382;87;129;85;97;101;88	948820	Estradiol, 17alpha- (2TMS) | Tetracosanoic acid methyl ester, n- | Gibberellin A4 (2TMS) | Prostaglandin D2 (1MEOX) (3TMS) MP	1.06274	1.38599	0.0281497
Hexacosanoic acid methyl ester, n-	143;367;410;87;129;85;97;111;101	1006900	Estrone (1MEOX) (1TMS) MP | Estriol (3TMS) | Hexacosanoic acid methyl ester, n- | Pregnenolone, 17alpha-hydroxy- (1MEOX) (2TMS) MP | Estradiol, 2-methoxy- (2TMS)	1.08798	1.36655	0.046169
Triacontanoic acid methyl ester	143;423;466;87;129;85;97;101;88	1113100	Stigmasterol (1TMS) | Progesterone, 11beta-hydroxy- (2MEOX) (1TMS) MP | Lithocholic acid (2TMS) | Triacontanoic acid methyl ester	1.10094	1.52939	0.016302
Proline (2TMS)	142;244;143;144;147;216;100;133	339778	Proline (2TMS)	0.937796	0.258233	0.0155035
Methionine (2TMS)	128;176;202;250;293;177;178;100	475409	Methionine (2TMS)	0.976101	0.430357	0.0158384
Hexadecane, n-	113;85;99;127;97;112;98;86	487220	Hexadecane, n- | Glutamic acid, N-methyl- (2TMS) | Tetradecanoic acid methyl ester, n- | Creatinine (3TMS)	1.0599	1.36798	0.0131221
Ribulose (1MEOX) (4TMS) BP2	147;191;103;133;117;148;205;101	523107	Tropic acid (2TMS) | Ribulose (1MEOX) (4TMS) BP2 | Fucose (1MEOX) (4TMS) MP | Arabinonic acid-1,4-lactone (3TMS)	1.34326	0.392239	4.9517e-07
Butanoic acid, 4-amino-3-hydroxy- (4TMS)	147;191;103;133;117;148;205;101	523107	Tropic acid (2TMS) | Ribulose (1MEOX) (4TMS) BP2 | Fucose (1MEOX) (4TMS) MP | Arabinonic acid-1,4-lactone (3TMS)	1.28908	0.520774	0.00819408
Arginine [-NH3] (3TMS)	142;157;256;373;141;100;158;115	607630	Arginine [-NH3] (3TMS)	0.906956	0.331612	0.0191887
Putrescine, N-acetyl- (2TMS)	130;174;100;176;112;86;175;142	617769	Methionine, N-formyl- (1TMS) | Putrescine, N-acetyl- (2TMS) | Serine, O-phospho- (4TMS) | Lysine (4TMS)	0.654955	0.296862	0.00299245
Normetadreline (4TMS)	130;174;100;176;112;86;175;142	617769	Methionine, N-formyl- (1TMS) | Putrescine, N-acetyl- (2TMS) | Serine, O-phospho- (4TMS) | Lysine (4TMS)	1.10342	1.79146	0.00730631
Phytol (1TMS) MP	123;143;157;144;103;145;124;97	734666	Phytol (1TMS) MP	1.45864	0.924517	0.00101672
Hexadecanoic acid, 3-hydroxy- (2TMS)	147;103;148;189;133;149;97;117	750636	Hexadecanoic acid, 3-hydroxy- (2TMS)	1.208	1.58198	0.0349136
Glucose-6-phosphate, 2-amino-2-deoxy- (6TMS)	129;299;387;204;315;147;205;388	805643	Glucose-6-phosphate, 2-amino-2-deoxy- (6TMS)	0.879523	0.167339	0.000128263
Nodecanoic acid methyl ester	143;87;129;88;101;97;85	323120	Propargyl-glycine (2TMS) | Nonadecanoic acid methyl ester	1.10782	1.51095	0.0202783
Phenylalanine (2TMS)	192;218;266;91;100;193;219	531723	Phenylalanine (2TMS) | Purine (1TMS)	1.40922	0.51187	0.00722202
Citric acid (4TMS)	183;211;257;273;375;274;347	595150	Citric acid (4TMS)	0.93676	0.611617	0.035795
Glyceric acid-3-phosphate (4TMS)	299;357;387;459;227;315;211	607529	Glyceric acid-3-phosphate (4TMS)	0.517003	0.0799191	0.0401598
Malic acid, 3-oxalo- (1MEOX) (4TMS) BP	147;89;148;131;143;133;149	755817	Caffeine | Histidine (4TMS) | Malic acid, 3-oxalo- (1MEOX) (4TMS) BP | Citrulline (3TMS) | Malic acid, 3-oxalo- (1MEOX) (4TMS) MP	1.04513	0.882296	0.0410655
Tyrosine, 3-nitro- (3TMS)	147;218;130;219;133;149;101	793356	Neuraminic acid, N-acetyl- (7TMS) | Tryptophan, D5- (3TMS) | Indole-3-acetamide (2TMS) | Tyrosine, 3-nitro- (3TMS) | Tyrosine, 3-iodo- (3TMS) | Tryptophan, D5- (2TMS) [2] | Tryptamine, 5-methoxy- (2TMS) BP	1.20288	0.786408	0.000582214
Sucrose (8TMS)	157;319;361;217;129;103;362	842525	Sucrose (8TMS)	0.967885	1.53925	0.0083916
Tryptophan, 5-hydroxy- (3TMS) MP	130;219;100;147;146;220;101	886620	Leucrose (1MEOX) (8TMS) MP | Tryptophan, 5-hydroxy- (3TMS) MP	1.0534	1.3869	0.019721
Pregn-4-ene-20alpha-ol-3-one (1MEOX) (1TMS) MP	91;119;93;125;105;153;137	1061700	Pregn-4-ene-20alpha-ol-3-one (1MEOX) (1TMS) MP | Androst-4-en-3,17-dione, 11beta-hydroxy- (2MEOX) (1TMS) MP	1.10761	1.41609	0.0357788
Dodecane, n-	113;85;99;127;98;126	262320	Acetoacetic acid (1MEOX) (1TMS) BP | Dodecane, n-	1.09012	1.59894	0.0202286
Hexadecanoic acid methyl ester	143;87;129;88;115;85	381020	Hexadecanoic acid methyl ester | Propaonic acid, 2-amino-3-ureido- (2TMS)	1.10215	1.34509	0.0365772
Farnesol (1TMS) MP	91;121;107;93;95;109	606623	Farnesol (1TMS) MP	1.50501	0.800414	2.70635e-06
Glucose-6-phosphate (1MEOX) (6TMS) BP	160;299;357;387;315;388	782841	Glucose-6-phosphate (1MEOX) (6TMS) BP | Glucose-6-phosphate, 2-amino-2-deoxy- (1MEOX) (6TMS) MP	0.984642	0.693203	0.00722572
Cinmaldehyde, 3,5-dimethoxy-4-hydroxy-, trans- (1MEOX) (1TMS) BP	146;248;309;89;175;247	793324	Cinnamaldehyde, 3,5-dimethoxy-4-hydroxy-, trans- (1MEOX) (1TMS) BP	1.19564	0.702135	0.0061172
Succinic acid (2TMS)	132;147;176;251;148	365315	Succinic acid (2TMS) | Propanoic acid, 2-amino-2-methyl-3-hydroxy- (3TMS)	1.11084	0.794326	0.0256099
Nicotinic acid (1TMS)	106;136;180;181;137	385349	Nicotinic acid (1TMS)	1.04135	3.22355	2.53664e-05
Pyroglutamic acid (2TMS)	140;156;230;158;157	506854	Pyroglutamic acid (2TMS)	0.875147	0.50762	0.00034863
Fructose-6-phosphate (1MEOX) (6TMS) MP	217;315;299;316;103	770146	Fructose-6-phosphate (1MEOX) (6TMS) MP | Fructose-6-phosphate (1MEOX) (6TMS) BP	0.969545	0.675057	0.000647079
Lactic acid dimer (2TMS)	117;118;147;119	405117	Erythrose (1MEOX) (3TMS) MP | Lactic acid dimer (2TMS)	1.05844	0.753251	0.00115154
Phenol, 2-amino- (3TMS)	222;220;223;147	462453	Phenol, 2-amino- (3TMS)	1.3633	0.586441	0.00318901
Cysteine, N-acetyl- (2TMS)	100;116;220;132	481915	Cysteine (3TMS)	1.01848	0.786582	0.0492386
Pantothenic acid, D- (3TMS)	157;103;117;129	678570	Pantothenic acid, D- (3TMS)	0.704396	0.510412	0.0418973
Galactosamine, N-acetyl- (1MEOX) (4TMS)	129;147;103;205	713634	Galactosamine, N-acetyl- (1MEOX) (4TMS)	0.985151	0.50899	0.000374125
Octacosanoic acid (1TMS)	117;129;145;132	1072440	Octacosanoic acid (1TMS)	0.918011	1.42711	0.00121807
